# New approaches to detecting and characterizing introgression in large species trees

**DOI:** 10.64898/2026.05.30.728990

**Authors:** Sarthak R. Mishra, Laia Pomar-Pallarès, Robert Lanfear, Matthew W. Hahn

## Abstract

Many current phylogeny-based methods to detect introgression use samples of species-quartets to detect asymmetries in gene tree frequencies. While this has proven to be an accurate and robust approach, applying it to larger species trees often means having to test dozens to hundreds of quartets across a tree. Furthermore, any single introgression event can have effects on multiple quartets—with no principled way to determine the number of unique events from a set of quartets—and the direction of introgression cannot always be determined from quartet comparisons alone. Here, we present a new approach to detecting introgression using the frequency with which more distantly related clades are attached to one another among a set of gene trees. Testing for introgression between pairs of branches is straightforward using these discordant attachment frequencies. We further show that the direction of introgression can be inferred between any pair of branches separated by at least two internal branches of the species tree, and that theoretical expectations of gene tree frequencies under introgression can be used to accurately determine the number of independent times genes have been exchanged. Application of these methods to data from cichlids and *Drosophila* demonstrate the power of the new approaches.

The DAFT software package is available from: https://github.com/smishra677/DAFT/
