## Supplementary material for "New approaches to detecting and characterizing introgression in large species trees": S4_Table.xlsx

### Sheet: Sheet1
Table S4
Simulation ID	Tree shape	Ne	# introgression events	introgression rate	introgression branch	introgression time (tm/ts)				FPR avunc	FPR sister	FPR avunc (corrected)	FPR sister (corrected)
A	6-sp symm	1000	0	-	-	-	no introgression			0	0.027	-	-
B	6-sp asym	1000	0	-	-	-				0	0.05	-	-
C	23-species	1000	0	-	-	-				0	0.004	-	-
D	6-sp symm	100	0	-	-	-				0	0	-	-
E	6-sp asym	100	0	-	-	-				0	0	-	-
F	23-species	100	0	-	-	-				0	0	-	-
G	6-sp symm	10000	0	-	-	-		with and without		0	0.436	0	0.023
H	6-sp asym	10000	0	-	-	-		correction		0.017	0.62	0.017	0.02
I	23-species	10000	0	-	-	-				0.189	0.143	0.002	0.02
J	6-sp symm	1000	0	-	-	-	+error			0	0.032	-	-
K	6-sp asym	1000	0	-	-	-	+error			0	0.13	-	-
L	23-species	1000	0	-	-	-	+error			0	0.011	-	-
										TPR avunc	TPR sister	TPR djiNNI
M	6-sp symm	1000	1	0.02	A->F	0.5	1 introgression			0.8	1	1
N	6-sp asym	1000	1	0.02	A->H	0.5	tip-to-tip	tm/ts=0.5		0.9	0.1	1
O	6-sp asym	1000	1	0.02	H->A	0.5				1	1	1
P	23-species	1000	1	0.02	C->H	0.5		NNI=4		0.9	1	1
Q	6-sp symm	10000	1	0.02	A->F	0.5				0	0.1	1
R	6-sp asym	10000	1	0.02	A->H	0.5				0	0	-
S	6-sp asym	10000	1	0.02	H->A	0.5				0	0.2	1
T	23-species	10000	1	0.02	C->H	0.5				0.1	0.1	0
Q'	6-sp symm	10000	1	0.1	A->F	0.5	m=0.1			0	0.2	1
R'	6-sp asym	10000	1	0.1	A->H	0.5	m=0.1			0	0	-
S'	6-sp asym	10000	1	0.1	H->A	0.5	m=0.1			1	1	1
T'	23-species	10000	1	0.1	C->H	0.5	m=0.1			0.3	0.6	1
T''	23-species	10000	1	0.02	C->R	0.5	higher NNI			0.4	0.4	1
U	6-sp symm	100	1	0.02	A->F	0.5				1	1	1
V	6-sp asym	100	1	0.02	A->H	0.5				1	1	1
W	6-sp asym	100	1	0.02	H->A	0.5				1	1	1
X	23-species	100	1	0.02	C->H	0.5				1	1	1
Y	23-species	1000	1	0.02	C->F	0.5		NNI=2		-	0.9	0.89
Z	23-species	1000	1	0.02	C->M	0.5		NNI=6		1	1	1
AA	6-sp asym	1000	1	0.02	A->H	0.1		tm/ts=0.1		0.9	0.5	1
BB	6-sp asym	1000	1	0.02	A->H	0.9		tm/ts=0.9		0.8	0.1	1
CC	6-sp symm	1000	1	0.02	A->F	0.5	+error			0.3	0.9	1
DD	6-sp asym	1000	1	0.02	A->H	0.5	+error			0.6	0.2	1
EE	6-sp asym	1000	1	0.02	H->A	0.5	+error			1	1	1
FF	23-species	1000	1	0.02	C->H	0.5	+error			0.9	1	1
GG	6-sp symm	1000	1	0.02	C->I	0.5	tip-to-internal			-	0.5	0.4
HH	6-sp asym	1000	1	0.02	H->D	0.5				0	0.9	1
II	6-sp symm	1000	1	0.02	I->C	0.5	internal-to-tip			-	0.5	1
JJ	6-sp asym	1000	1	0.02	D->H	0.5				0	0.5	1
KK	23-species	1000	1	0.02	N9->N5	0.5	internal-to-internal			0	0	-
LL	23-species	1000	1	0.02	N12->N17	0.5				0.3	0.5	1
MM	23-species	1000	2	0.02	P->T + E->N9	0.5	2 introgression			0.45	0.75	1/1
NN	23-species	1000	2	0.02	C->H + Q->S	0.5	non-overlapping			0.5	0.95	1/1
OO	23-species	1000	2	0.02	J->G + K->J	0.5	2 introgression			0.95	1	1/1
PP	23-species	1000	2	0.02	Q->O + Q->T	0.5	overlapping			0.5	0.75	0.17/1
QQ	23-species	1000	2	0.02	W->Q + N5->N1	0.5				1	1	1/1
RR	6-sp symm	1000	2	0.02	A<->F	0.5	2 introgression			1	1	1/0.9
SS	6-sp asym	1000	2	0.02	A<->H	0.5	bidirectional			1	1	0/1
TT	23-species	1000	2	0.02	N9<->N5	0.5				0.8	0.9	1/0.22
